# Symmetric Dimethylarginine Modification Drives Shared and Divergent Antigen Reactivity in Lupus

**DOI:** 10.64898/2026.09.22.753525

**Authors:** Pan Liu, Huixian Li, Andrew Zu-Sern Wei, Jin G. Park, Wanhong Lu, Xinfang Xie, Jing Jin

## Abstract

Systemic lupus erythematosus (SLE) features a broad array of autoantibodies against nuclear components, but the mechanisms driving this diversity are poorly understood. We investigated whether posttranslational arginine methylation creates common neo epitopes that could unify this response. Using methylome wide peptide arrays, we identified anti symmetric dimethylarginine (SDMA) autoantibodies in 30-40% of SLE patients, with individualized reactivity fingerprints. A single anti SDMA monoclonal antibody from MRL lpr mice recognized multiple SDMA modified antigens, and EBNA 1, an Epstein Barr virus protein, bound SLE plasma in an SDMA dependent manner, pointing to potential molecular mimicry. In a validation cohort of 201 patients, anti SDMA titers correlated with SLEDAI 2K scores and inversely with C3/C4; seropositivity was overrepresented in younger patients, those with renal involvement, and anti Sm-positive individuals. These results establish that anti SDMA responses are common in SLE, target methylated arginine motifs across self and viral proteins, and serve as markers of active, complement consuming disease. The patient specific recognition of SDMA epitopes may underlie the serological heterogeneity that defines SLE.
