## Supplemental Table 1 for "Symmetric Dimethylarginine Modification Drives Shared and Divergent Antigen Reactivity in Lupus"

### Sheet: Sheet1
Supplemental Table S1: Peptide array layout
	Array	Assession #	Gene Symbol	Protein Name	Protein Function	Disease Association	Peptide / r:SDMA
1	A1	134037	SNRPB/SmB	Sm B/B'	RNA splicing	SLE	PGRGGPPPPMGRGAP
2	A2	134037	SNRPB/SmB	Sm B/B'	RNA splicing	SLE	PGrGGPPPPMGrGAP
3	A3	6912486	LSM4	U6 snRNA-associated Sm-like protein 4, LSm4	RNA splicing		KGRGMGGAGRGVFGG
4	A4	6912486	LSM4	U6 snRNA-associated Sm-like protein 4, LSm4	RNA splicing		KGrGMGGAGrGVFGG
5	A5	6912486	LSM4	U6 snRNA-associated Sm-like protein 4, LSm4	RNA splicing		MGGAGRGVFGGRGRG
6	A6	6912486	LSM4	U6 snRNA-associated Sm-like protein 4, LSm4	RNA splicing		MGGAGrGVFGGrGrG
7	A7	6912486	LSM4	U6 snRNA-associated Sm-like protein 4, LSm4	RNA splicing		GRGVFGGRGRGIPGT
8	A8	6912486	LSM4	U6 snRNA-associated Sm-like protein 4, LSm4	RNA splicing		GrGVFGGrGrGIPGT
9	A9	6912486	LSM4	U6 snRNA-associated Sm-like protein 4, LSm4	RNA splicing		FGGRGRGIPGTGRGQ
10	A10	6912486	LSM4	U6 snRNA-associated Sm-like protein 4, LSm4	RNA splicing		FGGrGrGIPGTGrGQ
11	A11	4507119	SNRNP70/U1 snRNP	U1-70K	RNA splicing	MCTD	HKRGERGSERGRDEA
12	A12	4507119	SNRNP70/U1 snRNP	U1-70K	RNA splicing	MCTD	HKrGErGSErGrDEA
13	A13	4507119	SNRNP70/U1 snRNP	U1-70K	RNA splicing	MCTD	RGERGSERGRDEARG
14	A14	4507119	SNRNP70/U1 snRNP	U1-70K	RNA splicing	MCTD	rGErGSErGrDEArG
15	A15	338043	SRSF1	Splicing Factor ASF/SF2	RNA splicing	Neurodevelopmental Disorder	GRGTGRGGGGGGGGG
16	A16	338043	SRSF1	Splicing Factor ASF/SF2	RNA splicing	Neurodevelopmental Disorder	GrGTGrGGGGGGGGG
17	A17	338043	SRSF1	Splicing Factor ASF/SF2	RNA splicing	Neurodevelopmental Disorder	RGGGGGGGGGAPRGR
18	A18	338043	SRSF1	Splicing Factor ASF/SF2	RNA splicing	Neurodevelopmental Disorder	rGGGGGGGGGAPrGr
19	A19	3929380	SRSF7	Splicing Factor 9G8	RNA splicing	Neurodevelopmental Disorder	RGRRYSRSRSRSRGR
20	A20	3929380	SRSF7	Splicing Factor 9G8	RNA splicing	Neurodevelopmental Disorder	rGrrYSrSrSrSrGr
21	A21	585632	COIL	p80-Coilin	Cajal bodies/RNA processing	Autoimmune	KGRGMRGRGRGRGHP
22	A22	585632	COIL	p80-Coilin	Cajal bodies/RNA processing	Autoimmune	KGrGMrGrGrGrGHP
23	A23	544261	EWS/EWSR1	RNA-binding protein EWS	RNA Processing	Cancer	PDNRGGRGGGRGGFD
24	A24	544261	EWS/EWSR1	RNA-binding protein EWS	RNA Processing	Cancer	PDNrGGrGGGrGGFD
25	A25	448295	FUS	TLS protein	RNA splicing	ALS/FTD	NRGGGNGRGGRGRGG
26	A26	448295	FUS	TLS protein	RNA splicing	ALS/FTD	NrGGGNGrGGrGrGG
27	A27	5901928	CPSF6	CPSF6, 68 kD subunit	RNA processing	Cancer	FPQGGRGRGRFPGAV
28	A28	5901928	CPSF6	CPSF6, 68 kD subunit	RNA processing	Cancer	FPQGGrGrGrFPGAV
29	A29	107932	TFEB	Transcription Factor TFEB	Transcription factor		GGRGSGRGADGGREG
30	A30	107932	TFEB	Transcription Factor TFEB	Transcription factor		GGrGSGrGADGGrEG
31	B1	219406	ADRA2C	Alpha2CII-adrenergic receptor	Neurotransmission	Heart failure	AARRGALRRGGRRAA
32	B2	219406	ADRA2C	Alpha2CII-adrenergic receptor	Neurotransmission	Heart failure	AArrGALrrGGrrAA
33	B3	9506745	UTS2R	Urotensin II Receptor	Membrane receptor		LRGRVRGPGSGGGRG
34	B4	9506745	UTS2R	Urotensin II Receptor	Membrane receptor		LrGrVrGPGSGGGrG
35	B5	28373065	KCNQ5/Kv7.5	Potassium voltage-gated channel	Neurotransmission	Autoimmune encephalitis	SGRGRVLLNSAAARG
36	B6	28373065	KCNQ5/Kv7.5	Potassium voltage-gated channel	Neurotransmission	Autoimmune encephalitis	SGrGrVLLNSAAArG
37	B7	22652113	COL7A1	Alpha 1 type XXII collagen	Matrix protein	RDEB	ERGEKGTRGEKGERG
38	B8	22652113	COL7A1	Alpha 1 type XXII collagen	Matrix protein	RDEB	ErGEKGTrGEKGErG
39	B9	23503239	STM4519	NAD-dependent aldehyde dehydrogenase	Metabolism		GRGLDGAVDMGARGA
40	B10	23503239	STM4519	NAD-dependent aldehyde dehydrogenase	Metabolism		GrGLDGAVDMGArGA
41	B11	2342526	SART1	IgE autoantigen	RNA splicing	Atopic dermatitis	RERGGERGSGRRGAE
42	B12	2342526	SART1	IgE autoantigen	RNA splicing	Atopic dermatitis	rErGGErGSGrrGAE
43	B13	6912454	ESP1	Extra Spindle Poles like 1	Metabolism (Protease)		KRRGTASRGRGRARK
44	B14	6912454	ESP1	Extra Spindle Poles like 1	Metabolism (Protease)		KrrGTASrGrGrArK
45	B15	21740275	N.A.	Hypothetical Protein	Unknown		ARGAGRGSARAARRA
46	B16	21740275	N.A.	Hypothetical Protein	Unknown		ArGAGrGSArAArrA
47	B17	21740275	N.A.	Hypothetical Protein	Unknown		AGRGSARAARRARRG
48	B18	21740275	N.A.	Hypothetical Protein	Unknown		AGrGSArAArrArrG
49	B19	7243183	TSR1	KIAA1401	rRNA processing	SCAD	RHRGRGSAQRDGKGR
50	B20	7243183	TSR1	KIAA1401	rRNA processing	SCAD	rHrGrGSAQrDGKGr
51	B21	20520991	ARHGEF10	KIAA0294	Cytoskeleton		RGTRGTRGTRGTAGN
52	B22	20520991	ARHGEF10	KIAA0294	Cytoskeleton		rGTrGTrGTrGTAGN
53	B23	5902102	SmD1	Sm D1	RNA splicing	SLE	KREAVAGRGRGRGRG
54	B24	5902102	SmD1	Sm D1	RNA splicing	SLE	KrEAVAGrGrGrGrG
55	B25	5902102	SmD1	Sm D1	RNA splicing	SLE	VAGRGRGRGRGRGRG
56	B26	5902102	SmD1	Sm D1	RNA splicing	SLE	VAGrGrGrGrGrGrG
57	B27	5902102	SmD1	Sm D1	RNA splicing	SLE	GRGRGRGRGRGRGRG
58	B28	5902102	SmD1	Sm D1	RNA splicing	SLE	GrGrGrGrGrGrGrG
59	B29	5902102	SmD1	Sm D1	RNA splicing	SLE	GRGRGRGRGRGGPRR
60	B30	5902102	SmD1	Sm D1	RNA splicing	SLE	GrGrGrGrGrGGrrr
61	C1	4759160	SmD3	Sm D3	RNA splicing	SLE	GRGKAAILKAQVAAR
62	C2	4759160	SmD3	Sm D3	RNA splicing	SLE	GrGKAAILKAQVAAr
63	C3	4759160	SmD3	Sm D3	RNA splicing	SLE	QVAARGRGRGMGRGN
64	C4	4759160	SmD3	Sm D3	RNA splicing	SLE	QVAArGrGrGMGrGN
65	C5	1710627	hnRPA3	HnRNP A3	RNA splicing	MSA	GSQRGRGGGSGNCMG
66	C6	1710627	hnRPA3	HnRNP A3	RNA splicing	MSA	GSQrGrGGGSGNCMG
67	C7	4504865	KHSRP	KH-type splicing regulatory protein KSRP	RNA splicing		GMPPGGRGRGRGQGN
68	C8	4504865	KHSRP	KH-type splicing regulatory protein KSRP	RNA splicing		GMPPGGrGrGrGQGN
69	C9	19923466	Srm2	Splicing coactivator subunit SRm 300	RNA splicing	Neurodevelopmental disorder	RGRSHSRSPATRGRS
70	C10	19923466	Srm2	Splicing coactivator subunit SRm 300	RNA splicing	Neurodevelopmental disorder	rGrSHSrSPATrGrS
71	C11	19923466	Srm2	Splicing coactivator subunit SRm 300	RNA splicing	Neurodevelopmental disorder	HSRSPATRGRSRSRT
72	C12	19923466	Srm2	Splicing coactivator subunit SRm 300	RNA splicing	Neurodevelopmental disorder	HSrSPATrGrSrSrT
73	C13	19923466	Srm2	Splicing coactivator subunit SRm 300	RNA splicing	Neurodevelopmental disorder	TRGRSRSRTPARRGR
74	C14	19923466	Srm2	Splicing coactivator subunit SRm 300	RNA splicing	Neurodevelopmental disorder	TrGrSrSrTPArrGr
75	C15	25453474	EEF1D	Eukaryotic translation elongation factor 1 delta isoform 1	RNA processing	Neurodevelopmental disorder	GARRGRRDRRGRNIL
76	C16	25453474	EEF1D	Eukaryotic translation elongation factor 1 delta isoform 1	RNA processing	Neurodevelopmental disorder	GArrGrrDrrGrNIL
77	C17	4505117	MBD2	Methyl-CpG binding domain protein 2 isoform 1	DNA binding	SLE and schizophrenia	GRGGGVCGRGRGRGR
78	C18	4505117	MBD2	Methyl-CpG binding domain protein 2 isoform 1	DNA binding	SLE and schizophrenia	GrGGGVCGrGrGrGr
79	C19	4505117	MBD2	Methyl-CpG binding domain protein 2 isoform 1	DNA binding	SLE and schizophrenia	GVCGRGRGRGRGRGR
80	C20	4505117	MBD2	Methyl-CpG binding domain protein 2 isoform 1	DNA binding	SLE and schizophrenia	GVCGrGrGrGrGrGr
81	C21	22653669	BAZ2A	Transcription terminator interacting protein 5	DNA remodeling		ITGKRGRPRNTEKAK
82	C22	22653669	BAZ2A	Transcription terminator interacting protein 5	DNA remodeling		ITGKrGrPrNTEKAK
83	C23	22653669	BAZ2A	Transcription terminator interacting protein 5	DNA remodeling		TKEVPKVKRGRGRPP
84	C24	22653669	BAZ2A	Transcription terminator interacting protein 5	DNA remodeling		TKEVPKVKrGrGrPP
85	C25	2723380	SUPT5H	DSIF p160 / transcription elongation factor	RNA polymerase		SPGGGSGGMSRGRGR
86	C26	2723380	SUPT5H	DSIF p160 / transcription elongation factor	RNA polymerase		SPGGGSGGMSrGrGr
87	C27	13540590	CEBPA	C/EBP induced protein	Transcription factor	AML	GGRGGGAWGPGRGGA
88	C28	13540590	CEBPA	C/EBP induced protein	Transcription factor	AML	GGrGGGAWGPGrGGA
89	C29	13540590	CEBPA	C/EBP induced protein	Transcription factor	AML	AWGPGRGGAGGLRRG
90	C30	13540590	CEBPA	C/EBP induced protein	Transcription factor	AML	AWGPGrGGAGGLrrG
91	D1	4758600	FOXK2	Interleukin enhancer binding factor 1 (ILF1)	Transcription factor		GTTRARGRGRGAGGG
92	D2	4758600	FOXK2	Interleukin enhancer binding factor 1 (ILF1)	Transcription factor		GTTrArGrGrGAGGG
93	D3	4758600	FOXK2	Interleukin enhancer binding factor 1 (ILF1)	Transcription factor		GGSRRALGRGPPGGP
94	D4	4758600	FOXK2	Interleukin enhancer binding factor 1 (ILF1)	Transcription factor		GGSrrALGrGPPGGP
95	D5	24234747	FOXK2	Interleukin enhancer binding factor 2 (ILF2)	Transcription factor		MRGDRGRGRGGRFGS
96	D6	24234747	FOXK2	Interleukin enhancer binding factor 2 (ILF2)	Transcription factor		MrGDrGrGrGGrFGS
97	D7	4506569	ROBO1	Roundabout 1 isoform a; ROBO1	Membrane receptor	Neurodevelopmental disorder	DERGPTPPVRGAASS
98	D8	4506569	ROBO1	Roundabout 1 isoform a; ROBO1	Membrane receptor	Neurodevelopmental disorder	DErGPTPPVrGAASS
99	D9	1351829	ADRA2A	Alpha-2A adrenergic receptor	Neurotransmission	Raynaud's phenomenon	RGPRGKGKARASQVK
100	D10	1351829	ADRA2A	Alpha-2A adrenergic receptor	Neurotransmission	Raynaud's phenomenon	rGPrGKGKArASQVK
101	D11	30353923	STK16	Prostate derived STE20- like Kinase PSK	Protein kinase		GPPLRKGESRGRGGK
102	D12	30353923	STK16	Prostate derived STE20- like Kinase PSK	Protein kinase		GPPLrKGESrGrGGK
103	D13	4507157	SORL1	Mosaic receptor SorLA / LRII	Membrane receptor	Alzheimer's disease	LWARGDARGASRADE
104	D14	4507157	SORL1	Mosaic receptor SorLA / LRII	Membrane receptor	Alzheimer's disease	LWArGDArGASrADE
105	D15	940536	MCM4	P1 Cdc21 protein	DNA helicase	Immunodeficiency	RGSRRGRATPAQTPR
106	D16	940536	MCM4	P1 Cdc21 protein	DNA helicase	Immunodeficiency	rGSrrGrATPAQTPr
107	D17	4557703	KRT2	Keratin 2a	Keratin		SRGRGGGGGGFRGFS
108	D18	4557703	KRT2	Keratin 2a	Keratin		SrGrGGGGGGFrGFS
109	D19	26665879	CTAG2	CTAGE-2 / chromosome segration ATPase	ATPase		RGGGRGSRGPGNPPD
110	D20	26665879	CTAG2	CTAGE-2 / chromosome segration ATPase	ATPase		rGGGrGSrGPGNPPD
111	D21	7717446	LINC00316	PRED59	RNA-binding		GQTRGRRWDRGGPGG
112	D22	7717446	LINC00316	PRED59	RNA-binding		GQTrGrrWDrGGPGG
113	D23	11415038	SLC22A3	Solute carrier family 22 member 3/organic cation transporter 2	Membrane transporter		PASRGPEPPERRGRC
114	D24	11415038	SLC22A3	Solute carrier family 22 member 3/organic cation transporter 2	Membrane transporter		PASrGPEPPErrGrC
115	D25	5042405	CCDC61	BC282485_1	Cell division		LYKRGGRGSRGRGRP
116	D26	5042405	CCDC61	BC282485_1	Cell division		LYKrGGrGSrGrGrP
117	D27	5042405	CCDC61	BC282485_1	Cell division		GGRGSRGRGRPARPS
118	D28	5042405	CCDC61	BC282485_1	Cell division		GGrGSrGrGrPArPS
119	D29	7513172	ARHGAP33	N-chimerin homolog F25965_3	Cytoskeleton		PAYGRGGELHRGSLY
120	D30	7513172	ARHGAP33	N-chimerin homolog F25965_3	Cytoskeleton		PAYGrGGELHrGSLY
121	E1	20539645	EIF4H	Similar to mKIAA0038 protein	RNA-binding		SSFGSGRGSRGSAGG
122	E2	20539645	EIF4H	Similar to mKIAA0038 protein	RNA-binding		SSFGSGrGSrGSAGG
123	E3	6760015	ARL4C	Brain protein	Metabolism		AGPGGRGPRGRARGD
124	E4	6760015	ARL4C	Brain protein	Metabolism		AGPGGrGPrGrArGD
125	E5	3882199	SLC4A8	KIAA0739 protein	Neurotransmission	Alzheimer's disease	THGQKHRRRGRGKGA
126	E6	3882199	SLC4A8	KIAA0739 protein	Neurotransmission	Alzheimer's disease	THGQKHrrrGrGKGA
127	E7	10047331	METTL14	KIAA1627 protein	Methyltransferase		RGGGRGGTSAGRGRE
128	E8	10047331	METTL14	KIAA1627 protein	Methyltransferase		rGGGrGGTSAGrGrE
129	E9	10047331	METTL14	KIAA1627 protein	Methyltransferase		RGGTSAGRGRERNRS
130	E10	10047331	METTL14	KIAA1627 protein	Methyltransferase		rGGTSAGrGrErNrS
131	E11	10047331	METTL14	KIAA1627 protein	Methyltransferase		SAGRGRERNRSNFRG
132	E12	10047331	METTL14	KIAA1627 protein	Methyltransferase		SAGrGrErNrSNFRG
133	E13	10047331	METTL14	KIAA1627 protein	Methyltransferase		GRERNRSNFRGERGG
134	E14	10047331	METTL14	KIAA1627 protein	Methyltransferase		GrErNrSNFrGErGG
135	E15	10047331	METTL14	KIAA1627 protein	Methyltransferase		NFRGERGGFRGGRGG
136	E16	10047331	METTL14	KIAA1627 protein	Methyltransferase		NFrGErGGFrGGrGG
137	E17	3882183	LARP1	La Ribonucleoprotein 1 (related to La SS-B)	RNA-binding	Neurodevelopmental disorder	ARASFRGRGRGRGRG
138	E18	3882183	LARP1	La Ribonucleoprotein 1 (related to La SS-B)	RNA-binding	Neurodevelopmental disorder	ArASFrGrGrGrGrG
139	E19	3882183	LARP1	La Ribonucleoprotein 1 (related to La SS-B)	RNA-binding	Neurodevelopmental disorder	FRGRGRGRGRGRGRG
140	E20	3882183	LARP1	La Ribonucleoprotein 1 (related to La SS-B)	RNA-binding	Neurodevelopmental disorder	FrGrGrGrGrGrGrG
141	E21	3882183	LARP1	La Ribonucleoprotein 1 (related to La SS-B)	RNA-binding	Neurodevelopmental disorder	GRGRGRGRGRGRGGT
142	E22	3882183	LARP1	La Ribonucleoprotein 1 (related to La SS-B)	RNA-binding	Neurodevelopmental disorder	GrGrGrGrGrGrGGT
143	E23	14017861	Q96JK4	KIAA1822 protein	Metabolism		TQQPGSRRGGGRRRG
144	E24	14017861	Q96JK4	KIAA1822 protein	Metabolism		TQQPGSrrGGGrrrG
145	E25	7512605	OPLAH	Hypothetical protein DKFZp434H244.1	Metabolism		ELRRGSGGRGRFRGG
146	E26	7512605	OPLAH	Hypothetical protein DKFZp434H244.1	Metabolism		ELrrGSGGrGrFrGG
147	E27	22044805	N.A.	Hypothetical protein XP_065829	Unknown		AVLRGRRARGRFRGS
148	E28	22044805	N.A.	Hypothetical protein XP_065829	Unknown		AVLrGrrArGrFrGS
149	E29	18593376	N.A.	Hypothetical protein XP_097805	Unknown		SGARRHRGRGSIGGP
150	E30	18593376	N.A.	Hypothetical protein XP_097805	Unknown		SGArrHrGrGSIGGP
151	F1	27480502	N.A.	Hypothetical protein XP_209301	Unknown		PARGQHRTQPLRGRG
152	F2	27480502	N.A.	Hypothetical protein XP_209301	Unknown		PArGQHrTQPLrGrG
153	F3	27480502	N.A.	Hypothetical protein XP_209301	Unknown		QHRTQPLRGRGWRGP
154	F4	27480502	N.A.	Hypothetical protein XP_209301	Unknown		QHrTQPLrGrGWrGP
155	F5	27486452	N.A.	Hypothetical protein XP_211272	Unknown		SGRTVRGSVSWKRPE
156	F6	27486452	N.A.	Hypothetical protein XP_211272	Unknown		SGrTVrGSVSWKrPE
157	F7	27486452	N.A.	Hypothetical protein XP_211272	Unknown		QAAPETGRGPAVARG
158	F8	27486452	N.A.	Hypothetical protein XP_211272	Unknown		QAAPETGrGPAVArG
159	F9	22044805	N.A.	Hypothetical protein XP_065829	Unknown		VLRGRRARGRFRGST
160	F10	22044805	N.A.	Hypothetical protein XP_065829	Unknown		VLrGrrArGrFrGST
161	F11	27486452	N.A.	Hypothetical protein XP_211272	Unknown		APETGRGPAVARGSG
162	F12	27486452	N.A.	Hypothetical protein XP_211272	Unknown		APETGrGPAVArGSG
163	F13	27479241	N.A.	Hypothetical protein XP_212123	Unknown		MASERGQPTRGRRPP
164	F14	27479241	N.A.	Hypothetical protein XP_212123	Unknown		MASErGQPTrGrrPP
165	F15	18601673	N.A.	Hypothetical protein XP_047499	Unknown		GGRGARARRPGQRGR
166	F16	18601673	N.A.	Hypothetical protein XP_047499	Unknown		GGrGArArrPGQrGr
167	F17	24432052	N.A.	Hypothetical protein FLJ25348	Unknown		GRGSIAPRGISAWQR
168	F18	24432052	N.A.	Hypothetical protein FLJ25348	Unknown		GrGSIAPrGISAWQr
169	F19	24432052	N.A.	Hypothetical protein FLJ25348	Unknown		RGISAWQRPPRGRGR
170	F20	24432052	N.A.	Hypothetical protein FLJ25348	Unknown		rGISAWQRPPrGrGr
171	F21	19913516	N.A.	Unknown (protein for MGC:26598)	Unknown		GRKKRWGRRGRGLRH
172	F22	19913516	N.A.	Unknown (protein for MGC:26598)	Unknown		GrKKrWGrrGrGLrH
173	F23	14336692	N.A.	Unknown1	Unknown		GSAARSGRGAGRGGA
174	F24	14336692	N.A.	Unknown1	Unknown		GSAArSGrGAGrGGA
175	F25	20450941	RNPC3	RRM containing RNA-binding protein	RNA-binding		SIRGRGRGAAGNRAP
176	F26	20450941	RNPC3	RRM containing RNA-binding protein	RNA-binding		SIrGrGrGAAGNrAP
177	F27	15809588	HNRNPQ	HnRNP Q2	RNA splicing	Neurodevelopmental disorder	SARGVRGARGGAQQQ
178	F28	15809588	HNRNPQ	HnRNP Q2	RNA splicing	Neurodevelopmental disorder	SArGVrGArGGAQQQ
179	F29	15809588	HNRNPQ	HnRNP Q2	RNA splicing	Neurodevelopmental disorder	GAQQQRGRGVRGARG
180	F30	15809588	HNRNPQ	HnRNP Q2	RNA splicing	Neurodevelopmental disorder	GAQQQrGrGVrGArG
181	G1	29733020	HNRNPLL	RRM similar to REKIN cDNA	RNA-binding		SLFRGEHHSRGGTGR
182	G2	29733020	HNRNPLL	RRM similar to REKIN cDNA	RNA-binding		SLFrGEHHSrGGTGr
183	G3	181488	ZFY	Zinc finger DNA-binding protein	Transcription factor		YVYVRGRGRGKYICE
184	G4	181488	ZFY	Zinc finger DNA-binding protein	Transcription factor		YVYVrGrGrGKYICE
185	G5	12697318	PBX4	PBX4 protein	Transcription factor		GVCRPEKRGRGGAVA
186	G6	12697318	PBX4	PBX4 protein	Transcription factor		GVCRPEKrGrGGAVA
187	G7	1388162	ILF2	Interleukin enhancer binding factor 2 (ILF 2)	Carrier protein	SLE	GPGTTRARGRGRGAG
188	G8	1388162	ILF2	Interleukin enhancer binding factor 2 (ILF 2)	Carrier protein	SLE	GPGTTRArGrGrGAG
189	G9	226021	EIF4A3	Nuclear protein with sequence homology to translation initiation factor eIF-4A	mRNA processing		GSGRSRGRGGMKDDR
190	G10	226021	EIF4A3	Nuclear protein with sequence homology to translation initiation factor eIF-4A	mRNA processing		GSGrSrGrGGMKDDr
191	G11	5453840	DDX17	RH70 RNA heliase	RNA-binding		DRDRDRDRGGFGARG
192	G12	5453840	DDX17	RH70 RNA heliase	RNA-binding		DrDrDrDrGGFGArG
193	G13	3915658	DHX9	ATP-dependent RNA heliase A	RNA-binding		RGVSRGGFRGNSGGD
194	G14	3915658	DHX9	ATP-dependent RNA heliase A	RNA-binding		rGVSrGGFrGNSGGD
195	G15	3915658	DHX9	ATP-dependent RNA heliase A	RNA-binding		GPSGGYRGSGGFQRG
196	G16	3915658	DHX9	ATP-dependent RNA heliase A	RNA-binding		GPSGGYrGSGGFQrG
197	G17	1041747	SAM68	Sam 68	RNA-binding	Neurodevelopmental disorder	RGRGVPVRGRGAAPP
198	G18	1041747	SAM68	Sam 68	RNA-binding	Neurodevelopmental disorder	rGrGVPVrGrGAAPP
199	G19	1041747	SAM68	Sam 68	RNA-binding	Neurodevelopmental disorder	RGRGVGPPRGALVRG
200	G20	1041747	SAM68	Sam 68	RNA-binding	Neurodevelopmental disorder	rGrGVGPPrGALVrG
201	G21	29743861	WIZ	Similar to widely-interspaced zinc finger motifs	RNA polymerase		IPGPPLYPGRGRTAF
202	G22	29743861	WIZ	Similar to widely-interspaced zinc finger motifs	RNA polymerase		IPGPPLYPGrGrTAF
203	G23	13376064	ZNF408	Zinc finger protein 408	Transcription factor		GRAFRQRGNLRGHLR
204	G24	13376064	ZNF408	Zinc finger protein 408	Transcription factor		GrAFrQrGNLrGHLr
205	G25	5031923	MRE11	MRE11	DNA repair	Ataxia-Telangiectasia	GRGRGRRGGRGQNSA
206	G26	5031923	MRE11	MRE11	DNA repair	Ataxia-Telangiectasia	GrGrGrrGGrGQNSA
207	G27	5031923	MRE11	MRE11	DNA repair	Ataxia-Telangiectasia	GRRGGRGQNSASRGG
208	G28	5031923	MRE11	MRE11	DNA repair	Ataxia-Telangiectasia	GrrGGrGQNSASrGG
209	G29	5031923	MRE11	MRE11	DNA repair	Ataxia-Telangiectasia	GRGQNSASRGGSQRG
210	G30	5031923	MRE11	MRE11	DNA repair	Ataxia-Telangiectasia	GrGQNSASrGGSQrG
