## Supplemental Table 2 for "Symmetric Dimethylarginine Modification Drives Shared and Divergent Antigen Reactivity in Lupus"

### Sheet: Sheet1
Supplemental Table S2. Expanded Autoantibody Data for the Validation SLE Cohort (n = 201)
Patient ID	Age	Gender	Disease duration (y)	Steroid/IS use	Anti-GR-SDMA	Anti-dsDNA	Anti-Ro52	Anti-Ro60	Anti-ANA	Anti-Mi-2	Anti-AMA-M2	Anti-Ku	Anti-PM-Scl	Anti-Jo-1	Anti-U1-snRNP	Anti-Scl-70	Anti-CENP-B	Anti-SSB/La	Anti-ribosomal P	Anti-PCNA	Anti-SmD1	Anti-Histone	Anti-Nucleosome
1	22	F	0	-	+	+	NA	NA	+	NA	NA	NA	NA	NA	NA	NA	NA	NA	NA	NA	NA	NA	NA
2	57	F	15	+	-	-	-	-	+	-	-	-	-	-	-	-	-	-	-	-	-	-	-
3	21	F	0	-	-	-	-	-	+	-	-	-	-	-	-	-	-	-	-	-	-	+	+
4	16	F	0	-	+	+	-	-	+	-	-	-	-	-	+	-	-	-	+	-	+	+	+
5	37	M	0	-	-	+	-	-	+	-	-	-	-	-	-	-	-	-	-	-	-	-	+
6	44	F	0	-	+	+	+	-	+	-	-	-	-	-	+	-	-	-	-	-	+	+	+
7	30	F	3	+	+	+	+	+	+	-	-	-	-	-	+	-	-	+	-	-	+	+	+
8	31	F	0.04	-	+	+	+	+	+	-	-	-	-	-	+	-	-	+	+	-	+	+	+
9	16	F	0	+	+	+	+	+	+	-	-	-	-	-	+	-	-	-	-	-	+	-	-
10	57	F	0	-	+	+	+	+	+	-	-	-	-	-	+	-	-	-	+	-	+	+	+
11	54	F	10	-	+	+	+	+	+	-	+	-	-	-	+	-	-	-	+	-	+	+	+
12	22	F	0.7	+	-	+	NA	NA	NA	NA	NA	NA	NA	NA	NA	NA	NA	NA	NA	NA	NA	NA	NA
13	21	F	0	-	+	+	-	-	+	-	-	-	-	-	+	-	-	-	+	-	+	-	+
14	53	F	0	+	+	+	+	+	+	-	-	-	-	-	+	-	+	+	-	+	+	-	+
15	55	F	0.3	+	-	+	+	+	+	-	-	-	-	-	+	-	-	-	+	-	-	+	+
16	55	F	0	-	-	-	-	-	+	-	-	-	-	-	-	-	-	-	-	-	-	-	-
17	65	F	24	+	-	+	-	-	+	-	-	-	-	-	-	-	-	-	-	-	-	-	-
18	67	M	0	-	-	+	-	+	+	-	-	-	-	-	-	-	-	-	-	-	-	-	+
19	25	F	1	+	+	+	+	+	+	-	-	-	-	-	+	-	-	-	-	-	+	+	+
20	36	F	10	-	+	Anti-ribosomal P	+	+	+	-	-	-	-	-	+	+	-	-	+	-	+	+	+
21	67	M	0	-	-	+	+	+	+	-	-	-	-	-	-	-	+	-	-	-	-	-	+
22	33	F	8	+	-	-	-	-	+	-	-	-	-	-	-	-	-	-	-	-	-	-	-
23	33	F	0	-	+	+	+	+	+	-	-	-	-	-	+	-	-	-	+	-	+	-	+
24	25	F	6	+	+	-	+	+	+	-	-	-	-	-	+	-	-	+	+	-	+	-	-
25	20	F	5	+	-	+	+	+	+	-	-	-	-	-	+	-	-	+	+	-	-	+	+
26	22	F	0	-	-	+	-	-	+	-	-	-	-	-	-	-	-	-	-	-	-	+	+
27	48	F	0	-	-	-	+	+	+	-	-	-	-	-	-	-	-	-	-	-	-	-	-
28	50	F	3	+	-	-	-	-	+	-	-	-	-	-	-	-	-	-	-	-	-	-	-
29	74	M	0	+	-	+	-	-	+	-	-	-	-	-	-	-	-	-	+	-	-	+	+
30	38	F	0	-	+	+	+	+	+	-	-	-	-	-	+	-	-	-	-	-	+	-	-
31	24	M	1	-	+	+	+	+	+	-	-	-	-	-	+	-	-	-	-	-	-	+	+
32	46	F	11	+	-	-	-	-	+	-	-	-	-	-	+	-	-	-	-	-	+	-	-
33	36	F	0	-	-	-	+	+	+	-	-	-	-	-	+	-	-	+	-	-	-	-	-
34	24	F	11	+	-	+	-	-	+	-	-	-	-	-	+	-	-	-	-	-	-	-	-
35	31	F	0	-	+	-	+	+	+	-	-	-	-	-	+	-	-	-	-	-	-	-	-
36	20	F	7	+	-	+	+	+	+	-	-	-	-	-	+	-	-	-	+	-	+	+	+
37	40	F	0	-	+	+	+	NA	+	NA	-	NA	NA	NA	NA	NA	NA	NA	NA	NA	NA	NA	NA
38	49	F	0	-	+	+	-	+	+	-	-	-	-	-	+	-	-	-	+	-	+	-	+
39	31	F	0.2	+	+	+	-	-	+	-	-	-	-	-	+	-	-	-	-	-	-	+	+
40	16	F	0	-	-	-	-	-	+	-	-	-	-	-	-	-	-	-	-	-	-	-	-
41	37	F	0	-	-	+	+	NA	+	NA	NA	NA	NA	NA	NA	NA	NA	NA	NA	NA	NA	NA	NA
42	55	F	11	+	-	+	-	-	+	-	-	-	-	-	+	-	-	-	-	-	-	+	+
43	41	F	9	+	-	-	+	+	+	-	-	-	-	-	+	-	-	-	-	-	-	-	-
44	45	F	6	-	-	+	+	+	+	-	-	-	-	-	-	-	-	-	-	-	-	+	+
45	36	F	8	+	-	+	+	+	+	-	-	-	-	-	-	-	-	-	+	-	-	-	-
46	31	F	0	+	-	-	-	-	+	-	-	-	-	-	-	-	-	-	-	-	-	-	-
47	50	M	0	-	-	+	-	-	+	-	-	-	-	-	-	-	-	-	+	-	-	-	+
48	32	F	17	+	+	+	-	-	+	-	-	-	-	-	-	-	-	-	+	-	-	+	+
49	38	F	14	+	-	-	+	+	+	-	-	-	-	-	-	-	-	-	-	-	-	+	-
50	21	F	0	-	-	+	-	-	+	-	-	-	-	-	-	-	-	-	-	-	-	-	-
51	29	F	3	+	+	+	-	+	+	-	-	-	-	-	+	-	-	-	-	-	+	+	+
52	28	F	1.5	+	+	-	-	-	+	-	-	-	-	-	+	-	-	-	+	-	-	-	-
53	31	F	0	-	+	+	-	-	+	-	-	-	-	-	+	-	-	-	+	-	+	+	+
54	27	F	0	+	+	+	-	+	+	-	-	-	-	-	+	-	-	-	-	-	+	-	-
55	46	F	0	-	+	+	+	+	+	-	-	-	-	-	+	-	-	-	-	-	-	+	+
56	42	F	0	-	+	+	-	+	+	-	-	-	-	-	-	-	-	-	-	-	-	-	+
57	23	F	8	+	-	+	+	+	+	-	-	-	-	-	-	-	-	+	-	-	-	-	-
58	41	F	13	+	-	+	-	-	+	-	-	-	-	-	-	-	-	-	-	-	-	-	-
59	49	F	1	-	+	+	+	+	+	-	-	-	-	-	+	-	-	-	-	-	+	+	+
60	28	F	0	-	+	+	+	+	+	-	-	-	-	-	+	-	-	+	+	-	-	+	+
61	38	F	0	-	-	-	+	+	+	-	-	-	-	-	-	-	-	-	-	-	-	-	+
62	30	F	1	+	-	+	+	+	+	-	-	-	-	-	-	-	-	-	-	-	-	+	+
63	44	F	13	+	-	+	-	-	+	-	-	-	-	-	-	-	-	-	+	-	-	-	+
64	43	F	5	+	+	+	+	+	+	-	-	-	-	-	+	-	-	-	-	-	+	-	-
65	53	F	0	+	+	+	+	+	+	-	-	-	-	-	+	-	+	+	+	-	+	-	+
66	36	F	0	-	+	-	+	+	+	-	-	-	-	-	-	-	-	-	-	-	-	-	-
67	31	F	0.1	+	+	-	-	-	+	-	-	-	-	-	-	-	-	-	-	-	-	-	-
68	43	F	0	-	-	+	+	+	+	-	-	-	-	-	+	-	-	-	+	-	-	-	+
69	37	F	0	-	-	-	-	+	+	-	-	-	-	-	-	-	-	-	+	-	-	-	-
70	22	F	0.025	-	-	+	-	-	+	-	-	-	-	-	+	-	-	-	+	-	+	-	-
71	44	F	16	+	-	-	-	+	+	-	-	-	-	-	-	-	-	-	-	-	-	-	-
72	27	F	0	-	+	-	-	+	+	-	-	-	-	-	+	-	-	-	+	-	-	-	-
73	61	F	10	+	+	-	+	+	+	-	-	-	-	-	+	-	-	-	-	-	+	-	-
74	73	F	0	-	-	-	-	-	+	-	+	-	-	-	-	-	-	-	-	-	-	-	-
75	33	F	0	-	-	+	-	-	+	-	-	+	-	-	+	-	-	-	-	-	-	+	+
76	46	F	0	-	-	+	+	+	+	-	-	-	-	-	-	-	-	+	-	-	-	-	-
77	28	F	0	-	-	+	NA	NA	+	NA	NA	NA	NA	NA	NA	NA	NA	NA	NA	NA	NA	NA	NA
78	54	F	0	-	+	-	-	-	+	-	-	-	-	-	+	-	-	-	-	-	+	-	-
79	50	F	0.75	+	+	-	+	+	+	-	-	-	-	-	+	-	-	-	-	-	+	-	-
80	39	F	0	-	+	+	+	+	+	-	+	-	-	-	+	-	-	-	-	-	+	+	-
81	30	F	0	-	+	+	+	-	+	-	-	-	-	-	+	-	-	-	-	-	+	-	-
82	30	F	0.9	-	-	+	-	-	+	-	-	-	-	-	+	-	-	-	+	-	+	+	+
83	37	F	0	-	-	+	-	-	+	-	-	-	-	-	-	-	-	-	-	-	-	+	+
84	27	F	0.025	-	+	-	+	+	+	-	-	-	-	-	-	-	-	-	-	-	-	-	+
85	22	F	5	+	-	+	+	+	+	+	-	-	-	-	+	-	-	-	+	-	+	+	+
86	43	F	0	-	-	+	+	+	+	-	-	-	-	-	+	-	-	+	+	-	-	+	+
87	32	F	0	-	-	-	+	+	+	-	-	-	-	-	-	-	-	-	+	-	-	-	-
88	45	F	12	+	-	+	+	+	+	-	-	-	-	-	-	-	-	-	+	-	-	-	-
89	44	F	13	+	-	-	+	+	-	-	-	-	-	-	-	-	-	-	-	-	-	-	-
90	49	F	0	-	-	+	+	-	+	-	-	-	-	-	+	-	-	-	-	-	-	+	+
91	51	F	12	+	-	+	+	-	+	-	-	-	-	-	+	-	-	-	-	-	-	-	-
92	24	F	0.5	+	-	-	NA	NA	+	-	-	-	-	-	+	-	-	-	-	-	+	-	-
93	42	F	0	-	-	+	+	+	+	-	-	-	-	-	+	-	-	-	+	-	+	-	-
94	12	F	0	-	-	-	+	+	+	-	+	-	-	-	+	-	-	+	+	-	+	-	-
95	51	F	0	-	-	-	+	+	+	-	-	-	-	-	-	-	-	+	-	-	-	-	-
96	27	F	0	-	-	-	+	+	+	-	+	-	-	-	+	-	-	-	-	-	-	-	-
97	51	F	0	-	-	+	-	-	+	-	+	-	-	-	-	-	-	-	-	-	-	-	-
98	29	M	14	+	-	+	+	+	+	-	-	-	-	-	+	-	-	-	-	-	-	+	+
99	21	F	3	-	-	-	-	-	+	+	-	-	-	-	-	-	-	-	+	-	-	-	-
100	32	F	0	-	+	-	+	+	+	-	-	-	-	-	+	-	-	-	-	-	+	-	+
101	67	F	0	-	-	-	-	+	+	-	-	-	-	-	+	-	-	-	+	-	+	-	-
102	33	F	7	+	-	+	+	+	+	-	-	-	-	-	-	-	-	-	+	-	-	-	-
103	36	F	0.6	+	-	-	+	+	+	-	-	-	-	-	-	-	-	-	-	-	-	-	-
104	45	F	0	-	-	+	+	+	+	-	-	-	-	-	-	-	-	+	-	-	-	+	+
105	50	F	0	-	-	-	+	-	+	-	-	-	-	-	+	-	-	-	-	-	+	-	-
106	42	F	1	+	-	-	-	+	+	-	-	-	-	+	-	-	-	-	-	-	-	-	-
107	61	F	0.25	+	-	+	+	+	+	-	-	-	-	-	-	-	-	-	-	-	-	-	+
108	26	F	0.4	+	-	-	+	+	+	-	-	-	-	-	-	-	-	-	-	-	-	-	-
109	33	F	10	-	+	-	+	+	+	-	-	-	-	-	+	-	-	-	-	-	+	-	-
110	26	F	10	-	+	+	+	-	+	-	-	-	-	-	+	-	-	-	+	-	+	-	-
111	23	F	8	+	+	-	+	+	+	-	-	-	-	-	-	-	-	-	-	-	-	-	-
112	28	F	0	+	-	+	+	+	+	-	-	-	-	-	-	-	-	-	+	-	-	+	+
113	29	F	2	-	-	-	-	+	+	-	-	-	-	-	-	-	-	-	-	-	-	-	-
114	53	F	0	-	-	+	+	+	+	-	-	-	-	-	-	-	-	-	-	-	-	+	+
115	45	F	3	+	-	-	-	-	+	-	-	-	-	-	-	-	-	-	-	-	+	-	-
116	30	F	0.025	+	+	+	+	+	+	-	-	-	-	-	+	-	-	+	-	-	+	+	+
117	60	F	23	+	+	+	+	+	+	-	-	-	-	-	+	-	-	-	-	-	+	-	-
118	29	F	1	+	-	+	-	-	+	-	-	-	-	-	+	-	-	-	-	-	+	-	-
119	26	F	0	-	-	-	+	+	+	-	-	-	-	-	+	-	-	-	-	-	-	+	-
120	45	F	0.08	+	+	-	-	-	+	-	-	-	-	-	+	-	-	-	-	-	+	-	-
121	44	F	16	+	-	-	+	-	+	-	-	-	-	-	+	-	-	-	-	-	+	-	-
122	51	F	0	-	-	+	-	+	+	-	-	-	-	-	-	-	+	+	-	-	-	-	-
123	34	F	0	+	-	-	-	+	+	-	-	-	-	-	-	-	-	-	-	-	-	-	-
124	43	F	0	-	-	-	+	+	+	-	+	-	-	-	+	-	-	-	-	-	+	-	-
125	47	F	14	+	-	-	+	+	+	-	-	-	-	-	+	-	-	-	-	-	-	-	-
126	44	F	8	+	-	-	-	-	+	-	-	-	-	-	+	-	+	-	+	-	+	-	-
127	34	F	6	+	-	+	+	+	NA	-	-	-	-	-	-	-	-	-	-	-	-	-	+
128	54	F	20	+	-	-	+	+	+	-	-	-	-	-	-	-	-	+	-	-	-	-	-
129	48	F	0	-	+	-	+	-	+	-	-	-	-	-	+	-	-	-	-	-	+	-	-
130	35	F	0	-	+	+	+	+	+	-	-	-	-	-	-	-	-	+	-	-	-	-	+
131	27	F	6	+	-	-	+	-	-	-	-	-	-	-	-	-	-	-	-	-	-	-	-
132	44	F	9	+	+	-	+	+	+	-	+	-	-	-	+	-	-	-	-	-	-	-	-
133	61	M	10	+	-	-	+	-	+	-	-	-	-	-	-	-	-	-	+	-	-	-	-
134	61	F	2	+	-	+	-	+	+	-	+	-	-	-	-	-	-	-	-	-	-	-	+
135	28	F	0	-	-	-	+	+	+	-	-	-	-	-	-	-	-	+	-	-	-	-	-
136	34	F	1	+	-	-	-	-	+	-	-	-	-	-	+	-	-	-	-	-	+	-	-
137	32	F	6	+	-	+	+	+	+	-	-	-	-	-	+	-	-	-	+	-	-	-	-
138	21	F	0	-	+	-	+	+	+	-	-	-	-	-	+	-	-	-	-	-	+	-	-
139	38	F	1.4	+	+	+	-	-	+	-	-	-	-	-	+	-	-	-	-	-	-	-	-
140	15	F	0.2	+	+	-	-	+	+	-	-	-	-	-	+	-	-	-	-	-	-	-	-
141	38	F	0	-	-	+	+	+	+	-	-	-	-	-	+	-	-	-	-	-	-	+	+
142	61	F	1.5	+	-	+	+	+	+	-	-	-	-	-	-	-	-	-	-	-	-	-	-
143	56	F	18	+	+	-	+	+	+	-	-	-	-	-	-	-	-	-	+	-	-	-	-
144	17	F	6	+	-	+	-	-	+	-	+	-	-	-	+	-	+	-	+	-	-	-	-
145	45	F	16	+	-	+	+	+	+	-	-	-	-	-	-	-	-	+	-	-	-	-	-
146	72	F	4	-	-	-	+	-	+	-	-	-	-	-	-	-	-	-	-	-	-	-	-
147	49	F	2.25	+	-	+	+	+	+	-	-	-	-	-	-	-	-	-	-	-	-	-	-
148	33	F	0	-	-	+	+	+	+	-	-	-	-	-	+	-	-	+	-	-	+	-	+
149	68	F	9	+	-	-	-	-	-	-	-	-	-	-	+	-	-	-	-	-	-	-	-
150	46	F	16	+	-	-	-	+	+	-	-	-	-	-	+	-	-	-	+	-	-	-	-
151	29	F	6	+	-	-	+	+	+	-	-	-	-	-	-	-	-	+	-	-	-	-	-
152	21	F	8	+	-	-	+	+	+	-	-	-	-	-	-	-	-	-	+	-	-	-	-
153	58	F	22	+	-	-	-	-	+	-	+	-	-	-	-	-	-	-	-	-	-	-	-
154	21	F	2.7	+	-	+	NA	NA	+	NA	+	NA	NA	NA	NA	NA	NA	NA	NA	NA	NA	NA	NA
155	58	F	5	+	-	-	+	+	+	-	-	-	-	-	-	-	-	-	+	-	-	-	-
156	45	F	5	+	-	-	-	-	+	-	-	-	-	-	-	-	-	-	-	-	-	-	-
157	53	F	16	-	-	-	+	+	+	-	-	-	-	-	+	-	-	-	-	-	-	-	-
158	32	F	9	+	-	+	+	+	+	-	-	-	-	-	-	-	-	-	-	-	-	+	-
159	62	F	10	+	-	-	NA	NA	+	NA	NA	NA	NA	NA	NA	NA	NA	NA	NA	NA	NA	NA	NA
160	67	M	2	+	-	-	-	-	+	-	-	-	-	-	-	-	-	-	-	-	-	-	-
161	51	F	0.75	+	-	-	-	-	+	-	-	-	-	-	-	-	-	-	-	-	-	-	-
162	64	F	0.8	+	-	-	-	-	-	-	-	-	-	-	-	-	-	-	-	-	-	-	-
163	37	F	9	+	-	-	NA	NA	NA	NA	NA	NA	NA	NA	NA	NA	NA	NA	NA	NA	NA	NA	NA
164	44	F	0	+	-	-	+	+	+	-	-	-	-	-	-	-	-	-	-	-	-	-	-
165	30	F	5	+	-	-	NA	NA	+	NA	NA	NA	NA	NA	NA	NA	NA	NA	NA	NA	NA	NA	NA
166	68	F	0	-	-	-	-	-	+	-	+	-	-	-	+	-	-	-	-	-	-	-	-
167	59	F	2.5	+	-	-	-	-	+	-	-	-	-	-	-	-	-	-	-	-	-	-	-
168	24	M	0	+	+	+	-	-	NA	-	-	-	-	-	+	-	-	-	-	-	+	-	+
169	18	F	2	+	+	+	-	-	+	-	-	-	-	-	+	-	-	-	+	-	+	+	-
170	26	F	7	+	-	+	+	-	+	-	-	-	-	-	+	-	-	-	+	-	-	-	-
171	51	F	3	+	+	-	-	-	+	-	-	-	-	-	+	-	-	-	-	-	+	-	-
172	50	F	18	+	-	-	-	+	+	-	-	-	-	-	+	-	-	+	-	-	-	-	-
173	47	F	7	+	-	-	-	-	+	-	-	-	-	-	+	-	+	-	-	-	+	-	-
174	33	F	1	+	-	+	-	-	+	-	-	-	-	-	+	-	-	-	-	-	-	-	-
175	56	F	1.5	+	-	-	+	+	+	-	-	-	-	-	-	-	-	-	+	-	-	-	-
176	26	F	2	+	-	-	+	+	+	-	-	-	-	-	+	-	-	-	-	-	+	-	-
177	19	F	0	-	-	-	+	+	+	-	-	-	-	-	+	-	-	-	-	-	+	-	-
178	63	F	0	+	-	-	NA	NA	+	NA	NA	NA	NA	NA	NA	NA	NA	NA	NA	NA	NA	NA	NA
179	24	F	9	+	-	-	-	-	-	-	-	-	-	-	-	-	-	-	-	-	-	+	-
180	46	F	28	+	-	-	-	-	NA	-	-	-	-	-	-	-	-	-	-	-	-	-	-
181	34	F	11	+	-	+	-	-	-	-	-	-	-	-	-	-	-	-	-	-	-	-	-
182	61	M	3	+	-	-	-	-	-	-	-	-	-	-	-	-	-	-	-	-	-	-	-
183	37	F	2	+	-	-	+	-	+	-	-	-	-	-	-	-	-	-	+	-	-	-	-
184	50	F	15	-	-	-	+	+	+	-	-	-	-	-	-	-	-	+	-	-	-	-	-
185	50	M	23	+	-	-	-	-	-	-	-	-	-	-	-	-	-	-	-	-	-	-	-
186	34	F	10	+	-	-	+	+	+	-	-	-	-	-	+	-	-	-	+	-	-	-	-
187	28	F	1	+	-	-	-	-	+	-	-	-	-	-	+	-	-	-	-	-	-	-	-
188	45	F	13	+	+	-	-	+	-	-	-	-	-	-	-	-	-	-	-	-	-	-	-
189	26	F	11	+	+	-	+	+	+	-	-	-	-	-	+	-	-	-	-	-	-	+	-
190	19	F	5	-	-	-	-	-	+	-	-	-	-	-	-	-	-	-	-	-	-	-	-
191	22	F	4.8	+	-	-	-	-	-	-	-	-	-	-	-	-	-	-	-	-	-	-	-
192	42	F	10	+	-	-	-	+	-	-	-	-	-	-	-	-	-	-	-	-	-	+	-
193	44	F	6	+	-	-	+	+	+	-	-	-	-	-	-	-	-	+	-	-	-	-	-
194	48	F	11	+	-	-	-	-	-	-	-	-	-	-	-	-	-	-	-	-	-	-	-
195	39	F	10	-	-	-	-	-	-	-	-	-	-	-	-	-	-	-	-	-	-	-	-
196	23	F	2	+	-	-	-	-	+	-	-	-	-	-	-	-	-	-	-	-	-	-	-
197	40	F	10	+	-	-	+	+	-	-	-	-	-	-	-	-	-	-	-	-	-	-	-
198	69	F	1.7	+	-	-	+	-	-	-	-	-	-	-	-	-	-	-	-	-	-	-	-
199	59	F	10	-	-	-	-	-	+	-	-	-	-	-	-	-	-	-	-	-	-	-	-
200	64	M	5	+	-	-	-	-	+	-	-	-	-	-	-	-	-	-	-	-	-	-	-
201	54	F	10	+	-	-	NA	-	-	-	-	-	-	-	-	-	-	-	-	-	-	-	-
